# Chromosome-scale genome assembly of B10.RIII, an autoimmune susceptible mouse strain

**DOI:** 10.1101/2025.05.16.654505

**Authors:** Vijayaraj Nagarajan, Yingyos Jittayasothorn, Guangpu Shi, Reiko Horai, Rachel R. Caspi

## Abstract

**Background:** A vast majority of potential drug candidates are initially tested in mice before human trials, resulting in life-saving treatments and preventive measures. Hundreds of autoimmune disorders, including arthritis, lupus etc., affect millions of people all over the world. Studying those disorders using mouse models is crucial for understanding the disease mechanisms. Knowing the genome sequence of these mouse models would help with those vital studies. B10.RIII is one of the most susceptible mouse strains used as a model to understand autoimmune diseases but did not have its genome sequenced until now.

**Findings:** In this study, we generated the first, high-quality chromosome level genome sequence of B10.RIII, using a combination of long read, short read and optical mapping techniques. The B10.RIII genome sequence scored higher than the reference mouse genome both in assembly completeness and assembly quality. The B10.RIII genome annotation based on the reference genome identified about 98% of the known reference genes.

**Conclusions:** We believe the availability of B10.RIII genome sequence will help advance the understanding of autoimmune diseases, giving the researchers a better idea on its unique genetic makeup. Comparative studies of B10.RIII with other mouse models could also significantly enhance the power of these models towards their clinical applications.
