## Supplementary material for "Chromosome-scale genome assembly of B10.RIII, an autoimmune susceptible mouse strain": reference-b10-annotation-comparison.xlsx

### Sheet: Sheet1
	Reference	B10.RIII
Compute antisense_rna with isoforms if any	9	9
Compute c_gene_segment with isoforms if any	20	19
Compute d_gene_segment with isoforms if any	14	0
Compute j_gene_segment with isoforms if any	82	69
Compute lnc_rna with isoforms if any	13318	13303
Compute mirna with isoforms if any	1227	0
Compute mrna with isoforms if any	22192	21776
Compute ncrna with isoforms if any	41	40
Compute primary_transcript with isoforms if any	1227	1222
Compute rna with isoforms if any	4	4
Compute rnase_mrp_rna with isoforms if any	1	1
Compute rnase_p_rna with isoforms if any	4	4
Compute rrna with isoforms if any	64	130
Compute scrna with isoforms if any	3	3
Compute snorna with isoforms if any	1330	1311
Compute snrna with isoforms if any	1000	996
Compute transcript with isoforms if any	4168	4147
Compute trna with isoforms if any	422	443
Compute v_gene_segment with isoforms if any	374	341
Number of biological_regions	4758	4753
Number of centromeres	1	1
Number of conserved_regions	80	64
Number of dnasei_hypersensitive_sites	118	117
Number of enhancer_blocking_elements	7	7
Number of enhancers	4967	4897
Number of locus_control_regions	5	5
Number of matrix_attachment_sites	4	4
Number of mobile_genetic_elements	5	5
Number of promoters	138	136
Number of protein_binding_sites	691	85
Number of regions	61	20
Number of response_elements	6	0
Number of sequence_alterations	6	0
Number of sequence_features	6	0
Number of silencers	15	13
Number of tata_boxs	14	14
Number of transcriptional_cis_regulatory_regions	140	81
